# Mitochondrial substitution rates estimation for molecular clock analyses in modern birds based on full mitochondrial genomes

**DOI:** 10.1101/855833

**Authors:** Angel Arcones, Raquel Ponti, David R. Vieites

## Abstract

Abstractti

Mitochondrial DNA (mtDNA) is a very popular resource in the study of evolutionary processes in birds, and especially to infer divergence times between lineages. These inferences rely on rates of substitution in the mtDNA genes that, ideally, are specific for the studied taxa. But as such values are often unavailable many studies fixed rate values generalised from other studies, such as the popular “standard molecular clock”. However the validity of these universal rates across all bird lineages and for the different mtDNA has been severely questioned. Thus, we here performed the most comprehensive calibration of the mtDNA molecular clock in birds, with the inclusion of complete mitochondrial genomes for 622 bird species and 25 reliable fossil calibrations. The results show variation in the rates between lineages and especially between markers, contradicting the universality of the standard clock. Moreover, we provide especific rates for every mtDNA marker (except D-loop) in each of the sampled avian orders, which should help improve future estimations of divergence times between bird species or populations.
