## Supplementary 2: Substitution rates for each order for "Mitochondrial substitution rates estimation for molecular clock analyses in modern birds based on full mitochondrial genomes"

### Sheet: Rates per gene and order
	Estimated mtDNA subtitution rates
					values in substitution / site / lineage / million years (s/s/l/My)
Orders	R12S	R16S	ATP8	ATP6	COX1	COX2	COX3	CYTB	ND1	ND2	ND3	ND4	ND4L	ND5	ND6
Accipitriformes	0.00110536	0.000364472	0.00264106	0.00228446	0.00129785	0.00105109	0.000949056	0.00124249	0.00184158	0.00226684	0.00157582	0.00181302	0.00143418	0.00145098	0.00256549
Anseriformes	0.00104783	0.000392182	0.0025022	0.00213794	0.00125258	0.00110276	0.00105337	0.0013325	0.00169976	0.00200659	0.00160169	0.0017265	0.00151183	0.0016409	0.00260292
Apodiformes	0.00123241	0.000498753	0.00258657	0.00207943	0.00126334	0.0010898	0.00106628	0.00133787	0.00168681	0.00224247	0.00155392	0.00179174	0.00153803	0.00179678	0.00225662
Bucerotiformes	0.00132723	0.00059875	0.00278483	0.00209707	0.00122248	0.00108905	0.00107612	0.00134934	0.001579	0.00221739	0.0015268	0.00181842	0.001508	0.0018533	0.00249827
Caprimulgiformes	0.00125336	0.000577301	0.00282178	0.00195443	0.000987042	0.000965965	0.00094877	0.00109546	0.0015526	0.00200321	0.00137364	0.00150639	0.00147693	0.00156566	0.00217822
Charadriiformes	0.00112322	0.000453136	0.00265199	0.00213045	0.00129273	0.00110958	0.001039	0.00137495	0.00177683	0.00218772	0.00157677	0.00182352	0.00154339	0.00171102	0.00230812
Ciconiiformes	0.00088626	0.000424464	0.00279068	0.00197938	0.00110211	0.000979909	0.0010743	0.00125935	0.0016097	0.00192803	0.00151071	0.0015639	0.00148853	0.00161309	0.00270121
Columbiformes	0.00102085	0.000570377	0.00256083	0.00203877	0.0012304	0.00111972	0.00107175	0.00132075	0.0016182	0.00219871	0.0015367	0.00168861	0.00154999	0.00168041	0.00238713
Coraciiformes	0.00108775	0.000491609	0.00260919	0.00198422	0.00131555	0.00113111	0.0010358	0.00136412	0.00174726	0.00234489	0.00163896	0.00176819	0.00153845	0.00178743	0.00224114
Cuculiformes	0.00128204	0.000472589	0.00283473	0.00224527	0.00133988	0.00119689	0.00112632	0.00151187	0.00183478	0.00241093	0.00164178	0.00196486	0.00155034	0.00200901	0.00206184
Falconiformes	0.00127718	0.000460558	0.00268743	0.00210496	0.00138979	0.00119341	0.0010951	0.00135909	0.00167694	0.00227704	0.0015858	0.00182039	0.00158834	0.00168683	0.00225852
Galliformes	0.0011408	0.000509407	0.00262416	0.00211099	0.00129467	0.00110997	0.00109437	0.00138956	0.0017104	0.00223366	0.00161045	0.00184896	0.0015179	0.00185499	0.00227344
Gaviiformes	0.000860714	0.000618974	0.00258697	0.0018616	0.00106032	0.0010094	0.0010219	0.00105582	0.00151141	0.00190885	0.00147618	0.00151275	0.00138288	0.00140042	0.00204839
Gruiformes	0.00131713	0.000513406	0.0027646	0.00210876	0.0012961	0.00111655	0.00110441	0.00140594	0.00178955	0.00228543	0.00158537	0.00186155	0.00153654	0.00191366	0.00234099
Otidiformes	0.000749013	0.000454298	0.00199504	0.00143603	0.000914152	0.000775452	0.000723995	0.000891586	0.0011218	0.00168492	0.00129486	0.00138744	0.00116194	0.00129388	0.00171463
Paleognathae	0.00109218	0.000389936	0.00278378	0.00214752	0.0012559	0.00108561	0.00106656	0.00129263	0.00170791	0.00225469	0.00157498	0.00174703	0.00153885	0.00174021	0.00259345
Passeriformes	0.000848074	0.000329123	0.00253229	0.00220359	0.00131366	0.00119718	0.00109794	0.00139157	0.00183713	0.00234584	0.00165948	0.00185132	0.00155282	0.00183849	0.00233589
Pelecaniformes	0.0012642	0.000501458	0.00267951	0.00211614	0.00131824	0.00116552	0.00107204	0.00133182	0.00175756	0.00216922	0.00158133	0.00181378	0.00153356	0.00169074	0.00250653
Phaetontiformes	0.0013795	0.000360727	0.00276553	0.00192224	0.00118122	0.00102675	0.000948938	0.00118403	0.00153866	0.00191909	0.00140064	0.00161089	0.00139952	0.00157482	0.00247813
Phoenicopteriformes	0.00155127	0.000412686	0.00287539	0.00200639	0.0012347	0.00112062	0.00107316	0.00133009	0.00166386	0.00204356	0.00166085	0.0018703	0.00151763	0.0017321	0.00341689
Piciformes	0.00155663	0.000587437	0.00271974	0.00196643	0.00132768	0.00107774	0.00110892	0.00135204	0.00166734	0.0023226	0.00151489	0.00178653	0.00158248	0.00183504	0.00224943
Podicipediformes	0.000811112	0.000360739	0.00221156	0.00199543	0.00116344	0.00103988	0.00101439	0.0013802	0.00142806	0.00190779	0.00152711	0.00159855	0.00142467	0.00156656	0.00202205
Procellariiformes	0.00103263	0.000429764	0.0026083	0.00208886	0.00117421	0.00107975	0.00101115	0.00133434	0.00154478	0.00208102	0.00156324	0.00169644	0.0014396	0.00168591	0.00236479
Psittaciformes	0.00146591	0.000562207	0.00266586	0.0021952	0.00130544	0.00120679	0.00109706	0.00131249	0.00176325	0.00229831	0.00162063	0.00177255	0.00152543	0.00176456	0.00239228
Sphenisciformes	0.00100734	0.000466349	0.00269647	0.00205594	0.00129099	0.00107862	0.00102413	0.00131438	0.00165287	0.00222901	0.00162189	0.00173557	0.00153415	0.00173793	0.00241774
Strigiformes	0.00152397	0.000609115	0.00291978	0.00217222	0.00119294	0.00112828	0.00106411	0.00142632	0.0017366	0.00239086	0.00161103	0.00179824	0.0015364	0.00185077	0.00249806
Suliformes	0.00133742	0.000435693	0.00265081	0.00204598	0.00131642	0.00114553	0.00107494	0.0014266	0.00178112	0.00226435	0.00160203	0.00184162	0.00161613	0.00176059	0.00246326
Trogoniformes	0.00151256	0.000498134	0.00286364	0.00231805	0.001192	0.00110648	0.000991769	0.00121984	0.00168599	0.00232237	0.00133606	0.00173444	0.00170514	0.00173601	0.00211256
Standard deviations	0.000634984	0.000243076	0.000356924	0.00029515	0.000214263	0.000176193	0.00014628	0.000250684	0.000364868	0.000488854	0.000171205	0.000320686	0.000172928	0.000383316	0.00064158
